# Evolutionary insights into provirus-encoded CRISPR-Cas systems in halophilic archaea

**DOI:** 10.1101/2025.06.17.660064

**Authors:** Doron Naki, Uri Gophna

## Abstract

Prokaryotic microorganisms coexist with mobile genetic elements (MGEs), which can be both genetic threats and evolutionary catalysts. In *Haloferax lucentense*, a halophilic archaeon, we have recently identified an unusual genomic arrangement: a complete type I-B CRISPR-Cas system encoded on a mega-plasmid coexists with a partial counterpart within an integrated provirus in the main chromosome. The provirus-encoded system lacks the adaptation genes (*cas1, cas2*, and *cas4*), suggesting its potential reliance on the plasmid-encoded CRISPR-Cas module for the acquisition of new spacers. This arrangement suggests a potential instance of “adaptive outsourcing,” where a provirus might leverage a co-resident MGE for a key function. Through comparative genomics, we show that similar proviral CRISPR-Cas systems are found in distantly related haloarchaea (e.g., *Natrinema* and *Halobacterium*), indicating probable virus-mediated horizontal transfer and suggesting they may function as mobile defense modules. Phylogenetic analysis highlights distinct evolutionary origins of the two systems: the plasmid system clusters with other *Haloferax* CRISPR-Cas systems, while the proviral system clusters with those from other genera, consistent with horizontal acquisition. Interestingly, spacer analysis reveals that the proviral systems predominantly target viral sequences, while the plasmid system appears to target both plasmids and viral sequences, a distribution mirroring broader trends observed in other plasmid- and chromosome-encoded CRISPR systems. This observed targeting preference suggests a potential for complementarity that could support a model of cooperative immunity, where each system may protect its genetic “owner” from competition and, indirectly, the host.
