## Supplementary dataset 3 - spacer data for "Evolutionary insights into provirus-encoded CRISPR-Cas systems in halophilic archaea": targets of spacers_final.xlsx

### Sheet: Sheet1
on what array each spacer	spacer id	target type=system source	target accession	organism/genome=organism name	Spacer sequence	PAM sequence	target description
haloferax lucentense
spacers from viral arrays	main_chromosome_luc_2_53) position: 941777-941812	provirus	(IMGVR_UViG_2904991991_000001|2904991991|2904991996) position: 3135-3169	Haloferax sp. Atlit-12N	CUCGUGGCGUACGGGAAGAACGUCCGGUCGUCACUG	ttc	predicted nucleic acid-binding Zn-ribbon protein
spacers from viral arrays	main_chromosome_luc_2_53) position: 941777-941812	provirus	(IMGVR_UViG_2904983472_000001|2904983472|2904983480) position: 45711-45745	Haloferax sp. Atlit-6N	CUCGUGGCGUACGGGAAGAACGUCCGGUCGUCACUG	ttc	predicted nucleic acid-binding Zn-ribbon protein
spacers from viral arrays	(main_chromosome_luc_3_5) position: 950327-950364	provirus	(IMGVR_UViG_3300025912_000285|3300025912|Ga0207707_10015084) position: 3311-3276	Metagenome	AUCGACCGCCCCGACCCCACCGAGGACUCCAAGCUCGC	tgc	Prophage tail length tape measure protein
spacers from viral arrays	main_chromosome_luc_3_19_951254_951290	provirus	PP151251 Haloferax phage LSV-48N, complete genome.(PP151251) position: 22714-22678	Haloferax sp.Atlit-48N	CGCUUCAACGGCGUCGGGGUGAUGUUCAGAUGAGCCA	TTC	hypothetical protein
haloferax lucentense
spacers from plasmid arrays	phv4_2_7_35965_35929	phage	OM621814.1 Haloferax volcanii pleomorphic virus 1 position: 870-906	haloferax volcanii-ds2	UUCCAGAGUAGCGACCUCUGGGGCUUGGUCUACGUCG	ttc	Internal membrane protein
spacers from plasmid arrays	phv4_2_4_36165_36130	provirus	IMGVR_UViG_2554235478_000002|2554235478|2554310013) position: 40649-40614	Haloferax elongans	GCGACCAACUGGAACGUGUCGCCGUCGACGACCGUC	ggt	hypothetical protein
spacers from plasmid arrays	phv4_2_5_36099_36063	plasmid	Haloferax volcanii DS2 plasmid pHV3, complete sequence(NC_013964.1) position: 346227-346192	haloferax volcanii-ds2	UUCGAGACUGGACGAUGGACCCACUCGUCUCGGAACC	cgc	intergenic region
spacers from plasmid arrays	phv4_2_5_36099_36063	plasmid	Haloferax volcanii strain BNX82 plasmid pBNX82-1, complete sequence(NZ_CP106967.1) position: 520557-520521	haloferax volcanii-Pbnx82-1	UUCGAGACUGGACGAUGGACCCACUCGUCUCGGAACC	cgc	intergenic region
spacers from plasmid arrays	phv4_2_5_36099_36063	plasmid	Haloferax volcanii strain SVX82 plasmid pSVX82-1, complete sequence(NZ_CP104742.1) position: 534939-534975	haloferax volcanii-pSVX82-1	UUCGAGACUGGACGAUGGACCCACUCGUCUCGGAACC	cgc	intergenic region
spacers from plasmid arrays	phv4_2_4_36165_36130	provirus	IMGVR_UViG_2904991991_000001|2904991991|2904991996) position: 4817-4782	Haloferax marisrubri	GCGACCAACUGGAACGUGUCGCCGUCGACGACCGUC	ttc	hypothetical protein
spacers from plasmid arrays	phv4_2_4_36165_36130	provirus	IMGVR_UViG_2904983472_000001|2904983472|2904983480) position: 47396-47361	Haloferax gibbonsii(atlit-6N)	GCGACCAACUGGAACGUGUCGCCGUCGACGACCGUC	ttc	hypothetical protein
spacers from plasmid arrays	phv4_1_7_25739_25705	provirus	Natrinema pallidum strain NMX15-1 plasmid pNMX15-1_56, complete sequence(NZ_CP171783.1) position: 6208-6242	Natrinema pallidum pNMX15-1	GAGUACGGCACGCUCAUCGACAAGUCCCAGGGCGA	gcc	hypothetical protein
spacers from plasmid arrays	phv4_1_7_25739_25705	provirus	IMGVR_UViG_3300019927_000186|3300019927|Ga0207285_1000033) position: 7714-7747	metagenome	GAGUACGGCACGCUCAUCGACAAGUCCCAGGGCGA	ttc	hypothetical protein
haloferax lucentense
spacers from lone solitary chromosomal array	main_chromosome_luc_1_9_906522_906556	provirus	OM621814.1 Haloferax volcanii pleomorphic virus 1, complete genome.(OM621814) position: 2378-2412	haloferax volcanii-ds2	ACCUCUCCACAUAUGGGUCGCAGUUUGAAAUUUUA	ttg	spike protein
Haloferax sp. BAB-2207
lone array	ANPG01000698.1_spacer_2_105_141	provirus	Haloferax volcanii pleomorphic virus 1, complete genome.(OM621814) position: 4902-4938	haloferax volcanii-ds2	CGAGCACGACCCUGCGCCGUUCCGCGUCGUCCUCGAC	ttc	hypothetical protein
Halobacterium sp. GSL-19 plasmid pGSL19
spacers from arrays on a plasmid(that has remanants of phage)	CP070376.1_array_4_spacer_1_38695_38731	unknown	Halobacterium sp. BOL4-2 plasmid pBOL4-2_49.8, complete sequence(NZ_CP070337.2) position: 47869-47833	halobacterium sp. BOL4-2 plasmid	GCCGCUCAUGUCGAACUCGGCGGCGCCGGCGAACAGG	ttc	hypothetical protein on a plasmid near a phage tail tube protein
spacers from arrays on a plasmid(that has remanants of phage)	CP070376.1_array_1_spacer_17_28050_28085	plasmid	Halobacterium sp. BOL4-2 plasmid pBOL4-2_49.8, complete sequence(NZ_CP070337.2) position: 16240-16205	halobacterium sp. BOL4-2 plasmid	AUCACGGCCGGCUGUACCCGAACCUCAACGACCUCG	ttc	PadR family transcriptional regulator
spacers from arrays on a plasmid(that has remanants of phage)	CP070376.1_array_1_spacer_17_28050_28085	plasmid	Halobacterium salinarum strain KBTZ02 plasmid pKBTZ02_38, complete sequence(NZ_CP148058.1) position: 12461-12426	Halobacterium salinarum strain KBTZ02 plasmid	AUCACGGCCGGCUGUACCCGAACCUCAACGACCUCG	ttc	PadR family transcriptional regulator
spacers from arrays on a plasmid(that has remanants of phage)	CP070376.1_array_1_spacer_17_28050_28085	plasmid	Halobacterium salinarum strain KBTZ03 plasmid pKBTZ03_443, complete sequence(NZ_CP146628.1) position: 6604-6639	Halobacterium salinarum strain KBTZ03 plasmid	AUCACGGCCGGCUGUACCCGAACCUCAACGACCUCG	ttc	PadR family transcriptional regulator
spacers from arrays on a plasmid(that has remanants of phage)	CP070376.1_array_1_spacer_17_28050_28085	plasmid	Halobacterium salinarum strain KBTZ01 plasmid pKBTZ01_38, complete sequence(NZ_CP146596.1) position: 5316-5351	Halobacterium salinarum strain KBTZ01 plasmid	AUCACGGCCGGCUGUACCCGAACCUCAACGACCUCG	ttc	PadR family transcriptional regulator
spacers from arrays on a plasmid(that has remanants of phage)	CP070376.1_array_4_spacer_3_38828_38863	unknown	Halobacterium sp. BOL4-2 plasmid pBOL4-2_49.8, complete sequence(NZ_CP070337.2) position: 46147-46182	halobacterium sp. BOL4-2 plasmid	CCAACCCACAGGCCCGACCCGAUAGCGAGCAGCGAG	ttc	hypothetical protein on a plasmid near a phage tail tube protein
AOMF01000015.1_Halococcus_thailandensis_JCM_13552
spacer from array near a partly system(on the main chromosome) that similar to the viral system of lucentense	2_4_68445_68410	provirus	(IMGVR_UViG_3300010222_000038|3300010222|Ga0136257_101036) position: 2468-2435		GGAUGGAACUCGAAGCCGACGGCUACCCCAUCGAGG	tcc	hypothetical protein
AOJL01000062.1_Halorubrum_coriense_DSM_10284
spacer from array near a partly system(on the main chromosome) that similar to the viral system of lucentense	1_13_107630_107665	provirus	OR762182 Halorubrum virus V_ICIS4, complete genome.(OR762182) position: 3122-3087	OR762182 Halorubrum	GGUCACGGCGAGCUGCCCGAACCCGAACGAGAACAG	ttc	hypothetical protein
spacer from array near a partly system(on the main chromosome) that similar to the viral system of lucentense	1_16_107828_107861	provirus	(IMGVR_UViG_2791355073_000002|2791355073|2791375823) position: 27788-27821	Halorubrum distributum	GCGUAGUUGCGACCGAGCUGGAUCCGCGUGUACG	ttt	hypothetical protein
FOIS01000003.1_Halopiger_salifodinae_strain_CGMCC_1.12284
spacer on a viral array	1_3_141688_141654	provirus	(IMGVR_UViG_3300018080_002897|3300018080|Ga0180433_10006186) position: 3949-3916	metagenome	UGGACGACGUCGAUCCCGUCGUCGAACGUCAGCGU	aac	hypothetical protein
spacer on a viral array	1_3_141688_141654	provirus	IMGVR_UViG_3300017971_002959|3300017971|Ga0180438_10002812) position: 15864-15831	metagenome	UGGACGACGUCGAUCCCGUCGUCGAACGUCAGCGU	aac	hypothetical protein
spacer on a viral array	1_3_141688_141654	provirus	(IMGVR_UViG_3300028840_002584|3300028840|Ga0309773_1007506) position: 9904-9937	metagenome	UGGACGACGUCGAUCCCGUCGUCGAACGUCAGCGU	aac	hypothetical protein
spacer on a viral array	1_3_141688_141654	provirus	(IMGVR_UViG_3300017963_002492|3300017963|Ga0180437_10003062) position: 21550-21583	metagenome	UGGACGACGUCGAUCCCGUCGUCGAACGUCAGCGU	aac	hypothetical protein
JROF01000007.1_Natrinema_salifodinae_strain_KCY07_B2
spacer on lone array	1_4_250_283	provirus	(IMGVR_UViG_3300029258_000501|3300029258|Ga0309772_1005466) position: 13899-13932	metagenome	CUGACCGGCGCCGAGAUCGACGCGAUCGAGGCCG	tac	hypothetical protein
spacer on lone array	1_4_250_283	provirus	(IMGVR_UViG_3300017989_000536|3300017989|Ga0180432_10004381) position: 13922-13955	metagenome	CUGACCGGCGCCGAGAUCGACGCGAUCGAGGCCG	tac	hypothetical protein
spacer on lone array	1_4_250_283	provirus	(IMGVR_UViG_3300029267_000170|3300029267|Ga0310068_1005114) position: 1249-1216	metagenome	CUGACCGGCGCCGAGAUCGACGCGAUCGAGGCCG	tac	hypothetical protein
spacer on lone array	1_4_250_283	provirus	(IMGVR_UViG_3300017987_000390|3300017987|Ga0180431_10002912) position: 21291-21324	metagenome	CUGACCGGCGCCGAGAUCGACGCGAUCGAGGCCG	tac	hypothetical protein
JROF01000059.1_Natrinema_salifodinae_strain_KCY07_B2
spacer on a viral array	2_3_11477_11511	provirus	(IMGVR_UViG_3300028840_002584|3300028840|Ga0309773_1007506) position: 9904-9937	metagenome	UGGACGACGUCGAUCCCGUCGUCGAACGUCAGCGU	aac	hypothetical protein
spacer on a viral array	2_3_11477_11511	provirus	(IMGVR_UViG_3300017963_002492|3300017963|Ga0180437_10003062) position: 21550-21583	metagenome	UGGACGACGUCGAUCCCGUCGUCGAACGUCAGCGU	aac	hypothetical protein
spacer on a viral array	2_3_11477_11511	provirus	(IMGVR_UViG_3300018080_002897|3300018080|Ga0180433_10006186) position: 3949-3916	metagenome	UGGACGACGUCGAUCCCGUCGUCGAACGUCAGCGU	aac	hypothetical protein
spacer on a viral array	2_3_11477_11511	provirus	(IMGVR_UViG_3300017971_002959|3300017971|Ga0180438_10002812) position: 15864-15831	metagenome	UGGACGACGUCGAUCCCGUCGUCGAACGUCAGCGU	aac	hypothetical protein
VMTR01000005.1_Haloferax_volcanii_strain_SS0101
spacer from lone array	1_1_56_90	plasmid	Natrinema pallidum strain NMX15-1 plasmid pNMX15-1_56, complete sequence(NZ_CP171783.1) position: 6208-6242	Natrinema pallidum strain NMX15-1 plasmid pNMX15-1	GAGUACGGCACGCUCAUCGACAAGUCCCAGGGCGA	gcc	hypothetical protein
spacer from lone array	1_1_56_90	provirus	(IMGVR_UViG_3300019927_000186|3300019927|Ga0207285_1000033) position: 7714-7747		GAGUACGGCACGCUCAUCGACAAGUCCCAGGGCGA	ttc	hypothetical protein
VMTR01000412.1_Haloferax_volcanii_strain_SS0101
spacer from lone array	1_2_169_204	provirus	(IMGVR_UViG_3300003635_000087|3300003635|p5metav_100143) position: 7653-7688	metagenome	UACAACGCCAUCUACGACGAGGUGACGCCGACCAUC	ttc	hypothetical protein
VMTR01000053.1_Haloferax_volcanii_strain_SS0101
spacer from a viral array	2_7_10640_10675	provirus	OM621814.1 Haloferax volcanii pleomorphic virus 1, complete genome.(OM621814) position: 3566-3601	haloferax volcanii ds2	GACCCAGAAAGGAACGUCGCAGUCGGGACGUGGCGG	ttc	hypothetical protein
VMTR01000020.1_Haloferax_volcanii_strain_SS0101
spacer from lone array	1_16_17202_17238	provirus	(IMGVR_UViG_2904983472_000001|2904983472|2904983480) position: 40294-40258	Haloferax gibonsii sp. Atlit-6N	GAUACAUUUGCGCAGGAGGUCCCCGUCGACGUGGCGG	ttc	hypothetical protein
VMTR01000028.1_Haloferax_volcanii_strain_SS0101
spacer from lone array	1_2_122_156	plasmid	Natrinema pallidum strain NMX15-1 plasmid pNMX15-1_56, complete sequence(NZ_CP171783.1) position: 6208-6242	Natrinema pallidum strain NMX15-1 plasmid pNMX15-1	GAGUACGGCACGCUCAUCGACAAGUCCCAGGGCGA	gcc	hypothetical protein
spacer from lone array	1_2_122_156	provirus	(IMGVR_UViG_3300019927_000186|3300019927|Ga0207285_1000033) position: 7714-7747	metagenome	GAGUACGGCACGCUCAUCGACAAGUCCCAGGGCGA	ttc	hypothetical protein
CP048738.1_Haloferax_volcanii_strain_wsp1
spacer on an array of a full plasmid system that is similar to the plasmid system of lucentense	2_4_973195_973159	provirus	OM621814.1 Haloferax volcanii pleomorphic virus 1, complete genome.(OM621814) position: 870-906	haloferax volcanii ds2	UUCCAGAGUAGCGACCUCUGGGGCUUGGUCUACGUCG	ttc	Internal membrane protein
spacer on an array of a full plasmid system that is similar to the plasmid system of lucentense	2_1_973395_973359	provirus	(IMGVR_UViG_2554235478_000002|2554235478|2554310013) position: 40649-40614	Haloferax elongans	GCGACCAACUGGAACGUGUCGCCGUCGACGACCGUC	ttt	hypothetical protein
spacer on an array of a full plasmid system that is similar to the plasmid system of lucentense	2_2_973329_973293	plasmid	Haloferax volcanii strain BNX82 plasmid pBNX82-1, complete sequence(NZ_CP106967.1) position: 520557-520521	Haloferax volcanii strain BNX82 plasmid pBNX82-1	UUCGAGACUGGACGAUGGACCCACUCGUCUCGGAACC	aat	non coding region
spacer on an array of a full plasmid system that is similar to the plasmid system of lucentense	2_2_973329_973293	plasmid	Haloferax volcanii DS2 plasmid pHV3, complete sequence(NC_013964.1) position: 346227-346192	Haloferax volcanii DS2 plasmid pHV3	UUCGAGACUGGACGAUGGACCCACUCGUCUCGGAACC	aat	non coding region
spacer on an array of a full plasmid system that is similar to the plasmid system of lucentense	2_2_973329_973293	plasmid	Haloferax volcanii strain SVX82 plasmid pSVX82-1, complete sequence(NZ_CP104742.1) position: 534939-534975	Haloferax volcanii strain SVX82 plasmid pSVX82-1	UUCGAGACUGGACGAUGGACCCACUCGUCUCGGAACC	aat	non coding region
spacer on a lone array	4_7_1505708_1505671	plasmid	Haloferax volcanii strain SVX82 plasmid pSVX82-1, complete sequence(NZ_CP104742.1) position: 547925-547888	Haloferax volcanii strain SVX82 plasmid pSVX82-1	CCCCGAAGUCAACCGCUACGAGACGAAUCCGACCGAGG	cgg	helix-turn-helix transcriptional regulator
spacer on a lone array	4_7_1505708_1505671	plasmid	Haloferax volcanii strain BNX82 plasmid pBNX82-1, complete sequence(NZ_CP106967.1) position: 507195-507232	Haloferax volcanii strain BNX82 plasmid pBNX82-1	CCCCGAAGUCAACCGCUACGAGACGAAUCCGACCGAGG	cgg	helix-turn-helix transcriptional regulator
spacer on a lone array	4_2_1506053_1506016	plasmid	Haloferax volcanii strain SVX82 plasmid pSVX82-1, complete sequence(NZ_CP104742.1) position: 548270-548233	Haloferax volcanii strain SVX82 plasmid pSVX82-1	CGCGGAGGUCAACCGCUACGAGACCGACCCGACGAGCA	cgg	helix-turn-helix transcriptional regulator
spacer on a lone array	4_4_1505915_1505878	plasmid	Haloferax volcanii strain SVX82 plasmid pSVX82-1, complete sequence(NZ_CP104742.1) position: 548132-548095	Haloferax volcanii strain SVX82 plasmid pSVX82-1	CGCUGAGGUGACAACCCACGGCACGGACCCGACGACCG	cgg	helix-turn-helix transcriptional regulator
spacer on a lone array	4_3_1505984_1505947	plasmid	Haloferax volcanii strain BNX82 plasmid pBNX82-1, complete sequence(NZ_CP106967.1) position: 506919-506956	Haloferax volcanii strain BNX82 plasmid pBNX82-1	CGUCGAAAUCAACGAGCAGGGGAGCAACCCGACCGAGA	cgg	helix-turn-helix transcriptional regulator
spacer on a lone array	4_3_1505984_1505947	plasmid	Haloferax volcanii strain SVX82 plasmid pSVX82-1, complete sequence(NZ_CP104742.1) position: 548201-548164	Haloferax volcanii strain SVX82 plasmid pSVX82-1	CGUCGAAAUCAACGAGCAGGGGAGCAACCCGACCGAGA	cgg	helix-turn-helix transcriptional regulator
spacer on a lone array	4_8_1505639_1505602	plasmid	Haloferax volcanii strain BNX82 plasmid pBNX82-1, complete sequence(NZ_CP106967.1) position: 507264-507301	Haloferax volcanii strain BNX82 plasmid pBNX82-1	GCGCGAAGUCAACGUCAUCGGGACCGACCCGAACCGCG	cgg	helix-turn-helix transcriptional regulator
spacer on a lone array	4_8_1505639_1505602	plasmid	Haloferax volcanii strain SVX82 plasmid pSVX82-1, complete sequence(NZ_CP104742.1) position: 547856-547819	Haloferax volcanii strain SVX82 plasmid pSVX82-1	GCGCGAAGUCAACGUCAUCGGGACCGACCCGAACCGCG	cgg	helix-turn-helix transcriptional regulator
spacer on a lone array	4_6_1505777_1505740	plasmid	Haloferax volcanii strain SVX82 plasmid pSVX82-1, complete sequence(NZ_CP104742.1) position: 547994-547957	Haloferax volcanii strain SVX82 plasmid pSVX82-1	ACCCGAGGUCAACGUCCGCGAGACGAGCCCCGCCGCCG	cgg	helix-turn-helix transcriptional regulator
spacer on a lone array	4_6_1505777_1505740	plasmid	Haloferax volcanii strain BNX82 plasmid pBNX82-1, complete sequence(NZ_CP106967.1) position: 507126-507163	Haloferax volcanii strain BNX82 plasmid pBNX82-1	ACCCGAGGUCAACGUCCGCGAGACGAGCCCCGCCGCCG	cgg	helix-turn-helix transcriptional regulator
spacer on a lone array	4_5_1505846_1505809	plasmid	Haloferax volcanii strain SVX82 plasmid pSVX82-1, complete sequence(NZ_CP104742.1) position: 548063-548026	Haloferax volcanii strain SVX82 plasmid pSVX82-1	CGCUGAGGUCAACCGCUACGAAACCAACCCGACAGUCA	cgg	helix-turn-helix transcriptional regulator
spacer on a lone array	3_14_1257302_1257268	provirus	OM621814.1 Haloferax volcanii pleomorphic virus 1, complete genome.(OM621814) position: 654-688	haloferax volcanii ds2	ACCGACGUGAUUUUCUCGUCGGGGAAUAUCGAAAU	ttc	Internal membrane protein
spacer on a lone array	4_1_1506118_1506085	plasmid	Haloferax volcanii strain BNX82 plasmid pBNX82-1, complete sequence(NZ_CP106967.1) position: 506785-506818	Haloferax volcanii strain BNX82 plasmid pBNX82-1	GACGAACUCGGCCGCGGCACGGACGUGCUCGUCG	cgg	helix-turn-helix transcriptional regulator
spacer on a lone array	4_1_1506118_1506085	plasmid	Haloferax volcanii strain SVX82 plasmid pSVX82-1, complete sequence(NZ_CP104742.1) position: 548335-548302	Haloferax volcanii strain SVX82 plasmid pSVX82-1	GACGAACUCGGCCGCGGCACGGACGUGCUCGUCG	cgg	helix-turn-helix transcriptional regulator
spacer on a lone array	7_11_3237685_3237649	provirus	(IMGVR_UViG_2904983472_000001|2904983472|2904983480) position: 20869-20905	Haloferax gibonsii sp. Atlit-6N	AUUGCGUGCUUGUCGAACGUCCUCGCGGAGGUACAGC	ttc	hypothetical protein
spacer on a lone array	7_5_3238081_3238046	provirus	OM621814.1 Haloferax volcanii pleomorphic virus 1, complete genome.(OM621814) position: 6438-6473	haloferax volcanii ds2	UGCCCGCGUUCGCCGUCGAGGACCAGAGCAAAGAGA	ttc	hypothetical protein
spacer on a lone array	7_24_3236819_3236783	provirus	(IMGVR_UViG_2904991991_000001|2904991991|2904991996) position: 29171-29135	Haloferax marisrubri sp. Atlit-12N	GACGCGGCGGUCAGCACGUGCAUCAUCGCGAUGGACA	ttc	pfam07669 - Eco57I restriction-modification methylase
spacer on a viral array	5_2_3193925_3193890	provirus	(IMGVR_UViG_2904983472_000001|2904983472|2904983480) position: 27243-27278	Haloferax gibonsii sp. Atlit-6N	GUCCCCGUCGGUGCUGUCAACCCGAUGACCGAGGCG	ttc	hypothetical protein
spacer on a viral array	5_2_3193925_3193890	provirus	(IMGVR_UViG_2904991991_000001|2904991991|2904991996) position: 38770-38805	Haloferax marisrubri sp. Atlit-12N	GUCCCCGUCGGUGCUGUCAACCCGAUGACCGAGGCG	ttc	hypothetical protein
spacer on a viral array	6_7_3202938_3202905	provirus	PP151251 Haloferax phage LSV-48N, complete genome.(PP151251) position: 19874-19841	haloferax 48N atlit	UCGAAGAACUCCAUCAGCGGACGCAGGACGGCCC	tcc	hypothetical protein
spacer on a viral array	6_12_3202609_3202571	plasmid	Halobacterium litoreum strain ZS-54-S2 plasmid unnamed1, complete sequence(NZ_CP089467.1) position: 6272-6310	Halobacterium litoreum strain ZS-54-S2 plasmid	GCGGACUUGGUCGCGUCCGGGAACGGCUCUGGCGCGGCG	tac	hypothetical protein
spacer on a viral array	6_8_3202874_3202837	plasmid	Natronococcus zhouii strain CG52 plasmid unnamed1, complete sequence(NZ_CP099392.1) position: 7306-7272	Natronococcus zhouii strain CG52 plasmid	GUUGACGAAAUCGACGGCACGCAAGCCAUCAACCGGAA	ttc	hypothetical protein
spacer on a viral array	6_8_3202874_3202837	plasmid	Natronococcus zhouii strain CG52 plasmid unnamed1, complete sequence(NZ_CP099392.1) position: 364567-364533	Natronococcus zhouii strain CG52 plasmid	GUUGACGAAAUCGACGGCACGCAAGCCAUCAACCGGAA	ttc	hypothetical protein
spacer on a lone array	7_2_3238286_3238248	provirus	MG550112 Haloferax tailed virus 1, complete genome.(MG550112) position: 27736-27772	MG550112 Haloferax	AUCGUCAAAGCCGAAAACGGCAAAGAGUUCGAAUACGGU	ttc	RecT-like DNA single-strand annealing protein
